# Disrupted sleep in dystonia depends on cerebellar function but not motor symptoms in mice

**DOI:** 10.1101/2023.02.09.527916

**Authors:** Luis E. Salazar Leon, Roy V. Sillitoe

**Affiliations:** Department of Neuroscience, Baylor College of Medicine, Houston, Texas, USA; Department of Pathology & Immunology, Baylor College of Medicine, Houston, Texas, USA; Department of Pediatrics, Baylor College of Medicine, Houston, Texas, USA; Development, Disease Models & Therapeutics Graduate Program, Baylor College of Medicine, Houston, Texas, USA; Jan and Dan Duncan Neurological Research Institute at Texas Children’s Hospital, Houston, Texas, 77030, USA

**Keywords:** Dystonia, sleep, circadian rhythms, Purkinje cells, cerebellar nuclei

## Abstract

Although dystonia is the third most common movement disorder, patients often also experience debilitating nonmotor defects including impaired sleep. The cerebellum is a central component of a “dystonia network” that plays various roles in sleep regulation. Importantly, the primary driver of sleep impairments in dystonia remains poorly understood. The cerebellum, along with other nodes in the motor circuit, could disrupt sleep. However, it is unclear how the cerebellum might alter sleep and mobility. To disentangle the impact of cerebellar dysfunction on motion and sleep, we generated two mouse genetic models of dystonia that have overlapping cerebellar circuit miswiring but show differing motor phenotype severity: *Ptf1a*^*Cre*^*;Vglut2*^*fx/fx*^ and *Pdx1*^*Cre*^*;Vglut2*^*fx/fx*^ mice. In both models, excitatory climbing fiber to Purkinje cell neurotransmission is blocked, but only the *Ptf1a*^*Cre*^*;Vglut2*^*fx/fx*^ mice have severe twisting. Using *in vivo* ECoG and EMG recordings we found that both mutants spend greater time awake and in NREM sleep at the expense of REM sleep. The increase in awake time is driven by longer awake bouts rather than an increase in bout number. We also found a longer latency to reach REM in both mutants, which is similar to what is reported in human dystonia. We uncovered independent but parallel roles for cerebellar circuit dysfunction and motor defects in promoting sleep quality versus posture impairments in dystonia.
