## Supplementary material for "Disrupted sleep in dystonia depends on cerebellar function but not motor symptoms in mice": Figure 1-Source Data 1

### Sheet: Panel I
freq	control_control1	control_control2	control_a017	control_a018	control_a052	control_a053	control_a068	control_a071	control_a047	pdx_1321	pdx_1322	pdx_b021	pdx_b023	pdx_b044	pdx_b046	pdx_b049	pdx_b050	pdx_b009	pdx_b011	ptf_107f	ptf_108f	ptf_a010	ptf_a011	ptf_a054	ptf_a055	ptf_a062	ptf_a069	ptf_a089	ptf_a090
0	3.63837	2.88111	2.99244	3.70685	2.53746	3.2511	3.47073	3.4358	2.89849	2.8303	3.73565	3.58693	3.53356	2.75403	2.60913	3.34111	3.24511	3.20043	3.11588	3.43613	3.46109	3.62539	3.18242	3.35229	3.2075	3.19007	3.14464	3.12037	3.24717
1	4.04385	2.86765	3.3637	3.82803	2.35182	2.76432	3.83413	3.24214	2.7019	3.10666	3.85644	3.22836	3.21832	2.62022	2.5683	3.12318	3.46972	3.29207	3.34256	3.77164	3.71643	3.07756	3.08905	3.70605	3.23066	2.81001	3.02316	2.49603	3.47774
2	4.33538	2.58206	4.05068	3.61993	2.33751	2.24728	4.18068	2.81611	2.51719	3.51018	3.74823	2.73779	2.77291	2.68737	2.84996	2.59494	3.71286	3.21157	4.01115	4.3398	3.82543	2.56301	2.89234	3.97962	2.92101	2.30208	2.83573	2.03217	4.31238
3	3.64938	2.33319	3.91558	3.23018	2.26789	1.82533	3.82264	2.48735	2.20452	3.16784	3.28787	2.35872	2.37258	2.40282	2.80956	2.21731	3.58454	2.77845	4.10678	4.23766	3.66208	2.20587	2.65211	3.68748	2.49833	1.92017	2.49416	1.71434	4.31277
4	3.14186	2.09578	3.72362	2.78836	2.20384	1.54815	3.57141	2.2276	1.97426	2.87837	2.91388	2.1007	2.08471	2.16083	2.57065	1.97694	3.47645	2.46214	3.81554	3.99749	3.79034	1.95708	2.42464	3.45942	2.22102	1.65584	2.24994	1.50571	4.05133
5	2.72837	1.91366	3.53138	2.46612	2.15147	1.38013	3.39052	2.06725	1.77689	2.66049	2.61902	1.92001	1.87773	1.9954	2.4684	1.82047	3.35657	2.25987	3.56749	3.71082	3.58505	1.79658	2.22091	3.33646	2.04299	1.47473	2.09856	1.36385	3.79775
6	2.3794	1.83362	3.36642	2.22723	2.12652	1.29153	3.20884	1.94314	1.68762	2.49516	2.3646	1.82108	1.7273	1.91204	2.31407	1.7042	3.20363	2.067	3.32662	3.47244	3.38259	1.68719	2.04883	3.20321	1.91759	1.38029	2.00767	1.28698	3.54253
7	2.1101	1.75073	3.1847	2.00316	2.09316	1.21103	2.9732	1.85204	1.6054	2.35029	2.15676	1.74827	1.62097	1.82791	2.27117	1.63381	2.92415	1.90433	3.09935	3.24631	3.18078	1.59845	1.91412	3.11693	1.80203	1.32279	1.92738	1.24295	3.33282
8	1.9863	1.67974	2.96165	1.81832	2.05367	1.17456	2.82821	1.79121	1.51414	2.22414	2.00649	1.69428	1.54929	1.76106	2.44373	1.58007	2.71626	1.83075	2.96107	2.9829	3.04037	1.53844	1.81165	3.04538	1.71727	1.30748	1.87715	1.23036	3.23789
9	1.95746	1.62658	2.54257	1.70785	2.07173	1.18415	2.76407	1.75515	1.49956	2.0973	1.92423	1.67905	1.50856	1.67707	2.45999	1.54848	2.69508	1.79897	2.808	2.62363	2.85582	1.51213	1.7413	2.92091	1.72265	1.32174	1.85279	1.2419	3.17486
10	1.9627	1.59066	2.27338	1.6908	2.1017	1.25048	2.69848	1.76703	1.50471	1.94366	1.91029	1.6634	1.4777	1.67217	2.36677	1.56081	2.67967	1.76024	2.68318	2.40904	2.56352	1.53017	1.69199	2.48571	1.77338	1.33877	1.82351	1.29023	3.06497
11	1.97024	1.56994	2.31782	1.71344	2.15993	1.31687	2.66338	1.81267	1.50781	1.88618	1.92771	1.69638	1.46244	1.72834	2.26969	1.56608	2.70832	1.73536	2.75782	2.38482	2.41928	1.58715	1.66603	2.24333	1.81643	1.37063	1.77106	1.34176	2.73133
12	1.95132	1.55343	2.52733	1.74278	2.12143	1.35744	2.71419	1.86806	1.51924	1.92452	1.94011	1.74339	1.49227	1.73399	2.28265	1.58325	2.78961	1.74106	2.80147	2.51972	2.32267	1.68922	1.63877	2.45957	1.85932	1.40203	1.67084	1.39336	2.47893
13	1.9362	1.54316	2.74308	1.74171	2.18297	1.39655	2.6812	1.89325	1.56707	1.98006	1.94864	1.81282	1.49267	1.81175	2.53391	1.60949	2.78349	1.745	2.75016	2.77527	2.52236	1.76789	1.61992	2.68383	1.885	1.44549	1.67512	1.45962	2.79178
14	1.92447	1.5565	2.75094	1.73606	2.24243	1.45846	2.56795	1.89707	1.57683	2.05759	1.93956	1.87602	1.5221	1.92191	2.58939	1.63319	2.62316	1.76253	2.68646	2.81762	2.74309	1.82894	1.62052	2.9087	1.91434	1.49428	1.74931	1.52872	2.97756
15	1.92535	1.56776	2.71167	1.73949	2.16424	1.53005	2.50057	1.8826	1.61069	2.12234	1.93405	1.89932	1.55259	1.87464	2.7053	1.66878	2.41451	1.76633	2.61889	2.7374	2.7322	1.89928	1.62553	2.95775	1.94015	1.54202	1.85883	1.61107	2.94864
16	1.93865	1.56473	2.64801	1.75527	2.17564	1.58197	2.46896	1.87651	1.65313	2.15818	1.92914	1.93718	1.57204	1.89128	2.61815	1.68881	2.39348	1.8192	2.55195	2.61353	2.71576	1.95655	1.63564	2.92655	1.95021	1.58856	1.9579	1.69284	2.93043
17	1.96694	1.56503	2.56884	1.77378	2.23865	1.63741	2.44545	1.88662	1.69312	2.17145	1.92811	1.9676	1.61761	1.90222	2.68875	1.71413	2.4102	1.85375	2.51068	2.42305	2.69099	2.00702	1.62551	2.89421	1.95294	1.64058	1.99855	1.7457	2.90618
18	1.99375	1.60643	2.30776	1.78877	2.21956	1.68701	2.40523	1.88892	1.68393	2.16234	1.92704	1.96345	1.64192	1.88085	2.71268	1.75544	2.36182	1.85593	2.45851	2.20104	2.62837	2.04882	1.63031	2.82658	1.96585	1.68473	2.02661	1.80204	2.87628
19	2.01691	1.64529	2.05458	1.79572	2.23774	1.74199	2.35258	1.89234	1.70387	2.09413	1.92307	1.95224	1.65881	1.90075	2.63145	1.78812	2.32594	1.87264	2.3906	1.99423	2.46567	2.06846	1.64646	2.58661	1.98539	1.73914	2.03618	1.86319	2.84378
20	2.04042	1.65699	1.97748	1.8058	2.1664	1.78474	2.27829	1.90829	1.71265	1.95719	1.92987	1.98143	1.68381	1.93102	2.45257	1.81566	2.28702	1.91433	2.36369	1.9812	2.30875	2.05835	1.65768	2.13583	1.99959	1.78357	2.07545	1.91924	2.80261
21	2.06787	1.6813	1.94687	1.81159	2.2446	1.83469	2.23017	1.91034	1.73671	1.90989	1.93735	2.00236	1.70677	1.92547	2.15803	1.85464	2.20059	1.94968	2.41309	1.99128	2.27569	1.98381	1.66704	1.74392	2.01641	1.83084	2.09864	1.96128	2.75641
22	2.08395	1.69889	2.07855	1.82235	2.24906	1.87586	2.21145	1.89855	1.77572	1.96826	1.94611	2.06999	1.75756	1.98579	1.87716	1.89899	2.13394	1.97181	2.44247	1.99616	2.30459	1.97044	1.69239	1.66577	2.02594	1.87223	2.10981	2.00303	2.68919
23	2.08914	1.7163	2.16973	1.8441	2.2513	1.91242	2.23552	1.90369	1.83488	2.06407	1.94714	2.08122	1.80051	2.05207	1.92686	1.9383	2.16085	1.99622	2.39577	2.07022	2.30992	2.11716	1.73504	1.84923	2.02625	1.92252	2.07452	2.04084	2.50179
24	2.10088	1.74943	2.30285	1.86566	2.28362	1.96164	2.28098	1.90618	1.88213	2.13591	1.94564	2.06805	1.82724	2.06936	2.1042	1.96858	2.25906	2.03061	2.33797	2.1686	2.2722	2.25729	1.74822	2.07175	2.01899	1.98827	2.03238	2.09337	2.38063
25	2.10952	1.76846	2.4255	1.8841	2.24309	2.01449	2.28657	1.89804	1.92976	2.15414	1.951	2.1382	1.87525	2.04202	2.23375	1.99455	2.32744	2.04777	2.30181	2.26563	2.38521	2.3543	1.75757	2.13708	2.00585	2.0359	2.02069	2.13547	2.49563
26	2.11582	1.78656	2.43538	1.89914	2.24674	2.0646	2.27026	1.90244	1.95928	2.15314	1.95576	2.20571	1.92316	2.05337	2.51013	2.0102	2.36837	2.08806	2.29311	2.27944	2.56442	2.41489	1.77745	2.24538	1.98716	2.06233	1.98969	2.15205	2.59861
27	2.12442	1.79575	2.33584	1.91706	2.23802	2.11894	2.25847	1.89772	1.98737	2.14578	1.94702	2.17526	1.93977	2.00401	2.57704	2.01306	2.37632	2.08942	2.28756	2.21296	2.58677	2.42321	1.79984	2.43329	1.97508	2.09058	2.01766	2.19243	2.58972
28	2.13091	1.80032	2.19139	1.92799	2.23348	2.15083	2.24805	1.88163	2.00286	2.14621	1.94093	2.1276	1.9594	1.95651	2.56963	2.04227	2.34889	2.11145	2.24252	2.05313	2.53298	2.40943	1.80405	2.49938	1.96349	2.11276	2.03437	2.22332	2.5528
29	2.12835	1.83022	2.12918	1.93228	2.23961	2.18105	2.24339	1.8647	2.0259	2.12134	1.94083	2.11503	1.98486	1.95681	2.52253	2.07016	2.31291	2.13031	2.20234	1.98252	2.45009	2.37533	1.81789	2.39198	1.94469	2.15379	2.06029	2.25731	2.50105
30	2.12526	1.85777	2.09022	1.93389	2.23147	2.21011	2.22893	1.87333	2.04773	2.07937	1.93672	2.13892	1.99703	1.98382	2.44699	2.10218	2.28986	2.14794	2.18086	2.04422	2.38461	2.31157	1.8374	2.21664	1.92435	2.17745	2.09787	2.30231	2.45134
31	2.13654	1.88235	2.05151	1.93564	2.21664	2.2364	2.19834	1.88396	2.09384	2.07917	1.94009	2.16614	2.02498	2.02287	2.34938	2.12887	2.27959	2.1671	2.18081	2.08243	2.34848	2.22815	1.85067	2.03612	1.92144	2.20755	2.12688	2.32436	2.40582
32	2.14934	1.89481	2.1266	1.94133	2.20237	2.26518	2.17974	1.89921	2.12698	2.08915	1.94478	2.21258	2.05625	2.03892	2.18869	2.14068	2.24575	2.17256	2.19266	2.0796	2.3118	2.17114	1.87449	1.9287	1.91447	2.22437	2.13748	2.35529	2.34256
33	2.15786	1.92267	2.23436	1.94861	2.19175	2.28989	2.17476	1.9278	2.12892	2.09111	1.95952	2.25955	2.06879	2.07835	2.04716	2.15942	2.22687	2.17121	2.20548	2.10915	2.30048	2.17295	1.90253	1.9772	1.91439	2.24837	2.14994	2.40325	2.27374
34	2.16266	1.9316	2.26958	1.96444	2.1634	2.32163	2.18579	1.96495	2.16266	2.08854	1.97209	2.26026	2.10164	2.08575	2.07042	2.17476	2.19071	2.17538	2.20662	2.16213	2.28331	2.26548	1.91515	2.11272	1.9179	2.26038	2.15595	2.43631	2.16496
35	2.16751	1.9423	2.28755	1.97359	2.12934	2.362	2.18375	1.9883	2.18	2.07924	1.9824	2.23207	2.11622	2.08691	2.16848	2.1928	2.14257	2.17585	2.2134	2.19371	2.23203	2.34694	1.92841	2.23149	1.92419	2.27626	2.14504	2.46077	2.00667
36	2.17282	1.94968	2.28444	1.97928	2.09202	2.40221	2.20274	2.01523	2.19783	2.0783	1.99333	2.20031	2.13309	2.07951	2.21147	2.21422	2.09477	2.17876	2.21675	2.2193	2.14722	2.36407	1.94366	2.30545	1.93038	2.27405	2.12784	2.49776	1.96903
37	2.17712	1.97463	2.25392	1.99225	2.05765	2.43011	2.18857	2.03002	2.20333	2.07645	2.01012	2.20316	2.14654	2.05476	2.20113	2.2382	2.05762	2.18874	2.2079	2.1675	2.113	2.36636	1.9554	2.33154	1.94335	2.2677	2.08954	2.51305	2.09097
38	2.18192	1.99934	2.21805	2.00221	2.02277	2.45726	2.15091	2.03404	2.18745	2.06523	2.03307	2.22122	2.15643	2.04189	2.24585	2.25791	2.0221	2.20619	2.19598	2.09089	2.14862	2.34452	1.95622	2.33438	1.95178	2.25924	2.03563	2.53849	2.16937
39	2.18864	2.02674	2.1997	2.01047	2.00826	2.47269	2.12642	2.03997	2.18125	2.0567	2.04882	2.23537	2.16306	2.02201	2.27902	2.27117	1.99454	2.21618	2.17762	2.08934	2.17051	2.32977	1.95699	2.34395	1.9653	2.23946	1.9853	2.54807	2.18385
40	2.19707	2.05997	2.17845	2.01595	1.99291	2.4916	2.11791	2.05028	2.16613	2.04708	2.05088	2.26132	2.17408	2.03987	2.27778	2.28307	1.98235	2.21051	2.17473	2.13414	2.13332	2.30418	1.96173	2.3253	1.98476	2.21045	1.92858	2.56371	2.17813
41	2.2026	2.08059	2.15809	2.01903	1.98736	2.51113	2.09974	2.05753	2.16632	2.04064	2.05349	2.27578	2.19518	2.03863	2.25222	2.29259	1.98807	2.20758	2.17263	2.13602	2.10195	2.27681	1.97073	2.26936	2.01114	2.17864	1.87285	2.57691	2.17457
42	2.20319	2.07633	2.15935	2.01314	1.97924	2.51852	2.10344	2.05026	2.14407	2.04562	2.05324	2.27172	2.20742	2.04679	2.22062	2.30312	1.99014	2.19543	2.1835	2.11592	2.06607	2.24674	1.96044	2.17206	2.03213	2.15672	1.8378	2.58889	2.15603
43	2.20021	2.08526	2.15273	2.01009	1.96959	2.52094	2.10413	2.03855	2.1142	2.05086	2.05783	2.2723	2.21548	2.07431	2.15792	2.3173	1.99814	2.193	2.19341	2.10977	2.04922	2.22309	1.94648	2.09119	2.06476	2.14167	1.81355	2.59415	2.1277
44	2.21005	2.09411	2.14548	2.01573	1.96985	2.51966	2.08756	2.03512	2.08969	2.06542	2.05108	2.26105	2.23865	2.08162	2.12138	2.32688	2.00673	2.18979	2.18737	2.12	2.04883	2.21659	1.93174	2.06874	2.08315	2.1304	1.80283	2.59281	2.10657
45	2.21416	2.08642	2.12236	2.01732	1.97919	2.52316	2.08657	2.03965	2.08282	2.07585	2.04034	2.25054	2.2541	2.09169	2.13364	2.34352	2.01484	2.18237	2.18133	2.12103	2.05643	2.22883	1.92067	2.08508	2.09685	2.12849	1.80418	2.60092	2.06668
46	2.22342	2.09182	2.0879	2.02638	1.98601	2.53296	2.07139	2.04117	2.07558	2.08006	2.03237	2.23113	2.26358	2.0978	2.14899	2.34484	2.03689	2.17683	2.15487	2.10057	2.06378	2.24148	1.91813	2.10903	2.09116	2.1436	1.80302	2.60899	2.00937
47	2.23348	2.09635	2.06586	2.02729	1.98794	2.55426	2.05187	2.039	2.06098	2.08077	2.01868	2.21286	2.26623	2.09942	2.16704	2.34058	2.04604	2.17684	2.13849	2.08392	2.03919	2.24133	1.91492	2.14271	2.08701	2.17079	1.81656	2.58686	1.95296
48	2.24256	2.11617	2.04496	2.02714	1.99408	2.57185	2.04551	2.03571	2.04688	2.07495	1.99147	2.19232	2.27074	2.10416	2.17324	2.33058	2.04932	2.18359	2.11263	2.07853	1.99953	2.23656	1.90655	2.13977	2.08311	2.20754	1.84769	2.5754	1.95263
49	2.25085	2.13964	2.03442	2.02525	2.00966	2.58181	2.02871	2.03016	2.03424	2.05872	1.96095	2.18323	2.28351	2.11174	2.1576	2.31278	2.04305	2.18625	2.08702	2.08317	1.98895	2.23252	1.9074	2.09574	2.07344	2.24129	1.88211	2.56191	2.01151
50	2.26627	2.14737	2.01975	2.01951	2.02049	2.58443	2.0107	2.02691	2.02745	2.03111	1.92621	2.17429	2.28851	2.10462	2.15785	2.30839	2.02492	2.18739	2.0639	2.09473	1.99816	2.22723	1.91943	2.0308	2.0581	2.28837	1.92678	2.55167	2.0394
51	2.27996	2.16524	1.98667	2.00352	2.02696	2.59854	2.0005	2.02117	2.03921	2.00549	1.89453	2.15594	2.2895	2.11116	2.16545	2.29547	2.01424	2.16948	2.03738	2.09598	2.03947	2.22623	1.93096	1.95538	2.04429	2.33075	1.97253	2.53638	2.05657
52	2.29781	2.18932	1.96905	1.99219	2.03507	2.61141	1.97809	2.01582	2.05258	1.99154	1.84996	2.13833	2.27704	2.11193	2.15876	2.28385	2.00346	2.15629	2.02703	2.09165	2.0551	2.21098	1.95526	1.884	2.03641	2.3651	2.0133	2.52931	2.05976
53	2.30632	2.18087	1.96653	1.97568	2.02923	2.61479	1.96355	2.0053	2.06327	1.97823	1.81581	2.12047	2.26844	2.10485	2.11766	2.2776	1.98116	2.14659	2.0189	2.07636	2.03994	2.1915	1.96911	1.8185	2.02953	2.39284	2.04299	2.51183	2.04686
54	2.32375	2.17991	1.96353	1.97229	2.02066	2.6178	1.95367	2.00198	2.07327	1.99024	1.79969	2.0991	2.27365	2.09284	2.01728	2.26811	1.96394	2.12924	2.00271	2.06452	2.03187	2.17357	2.00539	1.78589	2.01405	2.40882	2.06497	2.4861	2.01915
55	2.33278	2.17604	1.96856	1.97611	2.00538	2.60781	1.94868	2.01176	2.08441	1.9988	1.78421	2.07662	2.27737	2.07313	1.92248	2.24803	1.95968	2.11347	1.97958	2.03761	2.01381	2.16136	2.03875	1.80434	2.01012	2.4191	2.09059	2.4669	1.99738
56	2.33681	2.17319	1.96758	1.96887	1.98661	2.60125	1.93605	2.01069	2.10231	2.00659	1.77796	2.05523	2.27521	2.05128	1.8921	2.23463	1.95127	2.10118	1.96007	2.00474	2.0018	2.16777	2.06923	1.85233	1.99491	2.43025	2.10119	2.44667	1.97061
57	2.34578	2.20209	1.95833	1.96345	1.97081	2.59307	1.93087	2.00388	2.11392	2.00734	1.77663	2.02838	2.27443	2.04367	1.9039	2.2028	1.94001	2.09262	1.9288	1.97612	1.97935	2.16027	2.10392	1.88318	1.989	2.43483	2.08552	2.42542	1.93553
58	2.34412	2.22127	1.95707	1.95441	1.95403	2.59027	1.92486	2.00584	2.12848	2.00047	1.77104	2.01023	2.27703	2.03176	1.92995	2.17681	1.93745	2.07423	1.91367	1.96595	1.94194	2.16078	2.12203	1.91227	1.98411	2.45004	2.07506	2.41078	1.89363
59	1.13556	1.83938	1.95782	1.8102	1.95987	2.58738	1.91812	1.99081	2.14538	1.97427	1.76405	2.00519	2.26979	2.02172	1.96648	2.17612	1.94491	2.06108	1.89355	1.96838	1.8717	2.14327	2.16012	1.92436	1.97619	2.44381	2.05094	2.40161	1.8521
60	0.421699	1.28383	1.92993	1.46953	1.96939	2.58844	1.91762	1.96311	2.15116	1.96347	1.73437	1.99604	2.26913	2.01942	1.972	2.16573	1.94533	2.04774	1.88364	1.96706	1.80225	2.12514	2.17053	1.9056	1.89773	2.38905	1.90369	2.3918	1.84537
61	1.13852	1.84124	1.92321	1.81268	1.97188	2.60103	1.90994	2.00176	2.18087	1.95184	1.75829	1.98435	2.27559	2.03196	1.92542	2.16511	1.94527	2.03757	1.8797	1.95245	1.79625	2.10371	2.18343	1.8821	1.96583	2.4569	2.05642	2.38718	1.85954
62	2.40578	2.26754	1.8893	1.95142	1.96938	2.60287	1.90219	2.01982	2.20709	1.95996	1.76871	1.98456	2.27344	2.0462	1.90634	2.15763	1.94501	2.03216	1.87947	1.93751	1.79789	2.06971	2.19035	1.84424	1.99154	2.47171	2.09496	2.37675	1.87333
63	2.42053	2.28103	1.87537	1.96808	1.96641	2.59328	1.88999	2.03102	2.22276	1.95984	1.78316	1.98301	2.26562	2.03645	1.90915	2.16053	1.94593	2.01923	1.87744	1.92123	1.81675	2.03614	2.20228	1.8169	2.01046	2.47972	2.10201	2.36502	1.87716
64	2.43918	2.29023	1.88536	1.98192	1.96475	2.58295	1.88271	2.03638	2.24505	1.95851	1.79924	1.98115	2.26431	2.03132	1.8849	2.15703	1.95079	2.00955	1.86194	1.898	1.84957	2.0124	2.22096	1.80815	2.02257	2.48564	2.10113	2.35299	1.87266
65	2.46863	2.30946	1.88061	1.98492	1.9486	2.57817	1.87614	2.04018	2.2593	1.96157	1.8297	1.9872	2.25501	2.03389	1.8178	2.14201	1.94649	1.98664	1.85201	1.87615	1.8689	1.98951	2.2607	1.80834	2.02743	2.49535	2.10632	2.3395	1.86297
66	2.48905	2.32436	1.86464	1.98133	1.93909	2.57343	1.86904	2.05554	2.27163	1.96068	1.86038	1.97759	2.24805	2.0267	1.76945	2.14503	1.94752	1.97981	1.85349	1.85373	1.8642	1.97102	2.27109	1.83386	2.03336	2.50722	2.10624	2.351	1.8472
67	2.50537	2.34216	1.85717	1.99121	1.9191	2.57172	1.87003	2.07926	2.27283	1.95985	1.89022	1.96347	2.24138	2.026	1.77092	2.14092	1.93959	1.96897	1.84401	1.84524	1.86297	1.9723	2.28381	1.86492	2.03614	2.51403	2.10343	2.34516	1.82539
68	2.52833	2.35432	1.85242	1.99639	1.92209	2.56145	1.86921	2.08722	2.28098	1.94268	1.91771	1.96025	2.2452	2.02261	1.80136	2.1282	1.93438	1.96362	1.84249	1.85626	1.85303	1.98271	2.29791	1.88989	2.04878	2.50549	2.09449	2.3429	1.80556
69	2.54539	2.3614	1.84564	2.00917	1.9226	2.55775	1.87184	2.08091	2.28062	1.92268	1.94061	1.96326	2.23722	2.03812	1.84079	2.11419	1.93675	1.9603	1.82658	1.86557	1.83454	1.99249	2.29331	1.89643	2.05384	2.5039	2.09975	2.3477	1.78916
70	2.56738	2.38908	1.83831	2.02116	1.91647	2.55765	1.86458	2.08322	2.27988	1.92138	1.96276	1.95977	2.22699	2.05446	1.87602	2.101	1.91632	1.95012	1.81662	1.85675	1.80979	1.98537	2.29585	1.91029	2.05078	2.50243	2.10014	2.3535	1.76411
71	2.58493	2.40525	1.83016	2.05125	1.91907	2.56129	1.85283	2.08976	2.28586	1.90935	1.97856	1.94542	2.22873	2.05648	1.90479	2.09328	1.8881	1.95212	1.80637	1.84009	1.78523	1.96686	2.30678	1.90678	2.03761	2.49363	2.10476	2.35651	1.74789
72	2.6139	2.42505	1.82694	2.0612	1.91988	2.58416	1.85663	2.09389	2.28568	1.89448	1.99364	1.93501	2.22423	2.05194	1.90842	2.08833	1.85543	1.95589	1.7966	1.84224	1.77244	1.95976	2.3085	1.88841	2.0405	2.48555	2.11097	2.35366	1.74487
73	2.62761	2.42664	1.83468	2.07874	1.91427	2.59684	1.85239	2.08865	2.28285	1.89303	2.00771	1.94019	2.21384	2.04131	1.86956	2.07932	1.84242	1.94365	1.80242	1.84015	1.77286	1.95112	2.30986	1.86414	2.04152	2.4749	2.10586	2.35682	1.76793
74	2.64772	2.44979	1.84241	2.09859	1.90441	2.59797	1.83905	2.07062	2.27537	1.88735	2.02247	1.94573	2.22336	2.03373	1.85101	2.06115	1.81983	1.94407	1.79088	1.83035	1.7667	1.93899	2.33114	1.82481	2.04833	2.45953	2.09591	2.36237	1.78106
75	2.66254	2.47387	1.8516	2.10571	1.88874	2.59587	1.83457	2.05929	2.26691	1.87334	2.03643	1.95534	2.22424	2.0226	1.8366	2.04721	1.80861	1.95233	1.77883	1.8042	1.78346	1.92746	2.35412	1.78485	2.04767	2.45561	2.0885	2.36398	1.78396
76	2.68426	2.50843	1.86149	2.11999	1.87268	2.58645	1.81674	2.03666	2.26519	1.88295	2.05047	1.97001	2.22048	2.01714	1.80149	2.03584	1.78886	1.95185	1.77413	1.79843	1.81536	1.92414	2.36618	1.77607	2.03618	2.44534	2.08623	2.36179	1.78566
77	2.70789	2.5385	1.86301	2.13436	1.86533	2.57943	1.80593	2.03651	2.27251	1.87947	2.06586	1.97077	2.21184	2.01937	1.77184	2.01754	1.77597	1.9379	1.76313	1.79686	1.82804	1.92743	2.37839	1.78416	2.0362	2.43925	2.07348	2.34629	1.78342
78	2.73091	2.57111	1.85155	2.14098	1.85006	2.57408	1.79379	2.04996	2.26161	1.88614	2.07394	1.96617	2.20906	2.01233	1.76777	2.01498	1.76112	1.91437	1.76177	1.80953	1.82403	1.93485	2.38242	1.80632	2.02642	2.43052	2.07067	2.34438	1.77453
79	2.74385	2.59357	1.84231	2.15097	1.83469	2.5635	1.79018	2.05699	2.26157	1.88007	2.08105	1.96482	2.21207	2.00402	1.78209	2.01034	1.7501	1.87814	1.75298	1.81742	1.82187	1.94007	2.3868	1.82977	1.97228	2.42281	2.04966	2.34216	1.76827
80	2.76239	2.60739	1.82925	2.1677	1.82237	2.55585	1.78082	2.05368	2.25864	1.86597	2.09067	1.96194	2.21527	2.00802	1.79502	2.01253	1.74649	1.87717	1.7442	1.80538	1.8162	1.95786	2.39508	1.82965	1.9189	2.40871	1.96422	2.33775	1.75305
81	2.77767	2.62137	1.82744	2.17783	1.81662	2.55299	1.76856	2.05088	2.25942	1.852	2.10543	1.95226	2.2155	2.0086	1.80362	2.01083	1.74001	1.88395	1.73937	1.80281	1.81037	1.96442	2.3928	1.84117	1.89062	2.39215	1.85776	2.33363	1.73996
82	2.79397	2.65148	1.81663	2.1912	1.82229	2.5422	1.75913	2.04902	2.25001	1.83761	2.1118	1.94559	2.21053	1.99962	1.81551	2.00923	1.73524	1.87675	1.73529	1.80755	1.79861	1.96021	2.38929	1.84709	1.86574	2.39004	1.81396	2.3121	1.7353
83	2.80225	2.66611	1.79502	2.21026	1.8183	2.53618	1.75786	2.0558	2.24965	1.83712	2.11723	1.93546	2.19624	1.99571	1.82375	2.00565	1.73505	1.89177	1.73669	1.80042	1.77731	1.94823	2.38918	1.8275	1.87563	2.38232	1.84622	2.30813	1.71844
84	2.81683	2.65984	1.7835	2.232	1.83133	2.54667	1.75412	2.05056	2.24417	1.8385	2.12821	1.91967	2.19754	1.98599	1.82116	2.01175	1.7407	1.91691	1.73707	1.78632	1.75473	1.93623	2.38154	1.79872	1.94737	2.364	1.95274	2.29842	1.72322
85	2.83271	2.6587	1.78818	2.24032	1.84084	2.54462	1.74953	2.04644	2.24164	1.85061	2.13874	1.91359	2.20025	1.98633	1.77277	2.01457	1.74199	1.91885	1.73651	1.77834	1.74033	1.93431	2.38173	1.78499	2.02968	2.34414	2.00417	2.30211	1.73156
86	2.8488	2.6729	1.79269	2.24655	1.84036	2.54418	1.74808	2.04438	2.23602	1.86766	2.14685	1.91828	2.20202	1.98321	1.7197	2.01326	1.75777	1.91461	1.73033	1.77199	1.73837	1.92739	2.39327	1.77197	2.05085	2.33547	2.0082	2.29808	1.74089
87	2.8574	2.70048	1.79198	2.26221	1.84501	2.53225	1.73443	2.04169	2.23865	1.88473	2.15696	1.91556	2.21138	1.97209	1.68622	2.0096	1.7734	1.91266	1.72272	1.76302	1.73799	1.92075	2.40918	1.77198	2.06453	2.32063	1.9981	2.2949	1.74768
88	2.86595	2.7268	1.78864	2.28257	1.84839	2.51854	1.72939	2.04223	2.24575	1.88969	2.16879	1.91215	2.20492	1.97346	1.66623	2.00289	1.77599	1.91368	1.72647	1.76907	1.73665	1.90434	2.41569	1.78174	2.07763	2.31579	2.00477	2.28949	1.75293
89	2.87955	2.73923	1.78022	2.29497	1.8534	2.51469	1.73434	2.04383	2.24218	1.87612	2.1784	1.91229	2.20692	1.97277	1.6761	2.00109	1.77563	1.91243	1.72876	1.76788	1.7389	1.91063	2.41297	1.7987	2.07195	2.31168	2.01729	2.28266	1.74314
90	2.90004	2.7524	1.75871	2.30677	1.85713	2.51272	1.73882	2.05319	2.24363	1.87253	2.19015	1.91668	2.20166	1.98002	1.69637	2.00816	1.76773	1.90855	1.73313	1.77204	1.74547	1.9145	2.41357	1.82944	2.07358	2.31476	2.01407	2.28616	1.73334
91	2.91749	2.76044	1.72709	2.3249	1.86197	2.51095	1.74368	2.05506	2.24496	1.86026	2.20605	1.91383	2.19647	1.97481	1.71975	2.00699	1.77978	1.90155	1.72362	1.76681	1.74737	1.91819	2.40571	1.84299	2.07885	2.32284	2.01509	2.28341	1.72427
92	2.92679	2.76879	1.71501	2.34788	1.8652	2.5072	1.74623	2.06288	2.2306	1.86756	2.21811	1.89918	2.20312	1.97765	1.74427	2.00702	1.78225	1.89818	1.72667	1.76333	1.74615	1.92144	2.39677	1.8443	2.07927	2.33645	2.01453	2.27114	1.7187
93	2.93879	2.78113	1.70853	2.36512	1.8633	2.50184	1.73814	2.06489	2.23994	1.86916	2.22367	1.88398	2.19917	1.98835	1.77125	2.01655	1.77147	1.89578	1.73579	1.75964	1.73586	1.90852	2.3917	1.84923	2.08198	2.35412	2.01262	2.26287	1.72301
94	2.95756	2.80717	1.70452	2.38054	1.86703	2.50417	1.74005	2.06129	2.2355	1.86897	2.23343	1.87816	2.19736	1.99472	1.80112	2.01868	1.76487	1.89641	1.74074	1.75474	1.72819	1.89599	2.38885	1.84265	2.08733	2.37873	2.01006	2.27229	1.71296
95	2.97815	2.83955	1.70509	2.38334	1.86741	2.52389	1.73859	2.06311	2.23706	1.87516	2.24626	1.87891	2.19429	1.99232	1.81334	2.02171	1.751	1.90547	1.734	1.75291	1.71745	1.89141	2.39842	1.83221	2.10267	2.40953	2.02162	2.26478	1.69756
96	2.9948	2.86096	1.7107	2.4082	1.86155	2.53741	1.75091	2.07518	2.2405	1.86566	2.25188	1.88271	2.20754	1.99463	1.80557	2.01931	1.75228	1.92251	1.74664	1.74666	1.71519	1.88603	2.41682	1.82206	2.10727	2.43761	2.03339	2.26376	1.70321
97	3.01076	2.85725	1.72279	2.44276	1.86757	2.5422	1.75816	2.07845	2.25137	1.87442	2.27033	1.90006	2.21824	2.012	1.78068	2.01725	1.75758	1.93071	1.75164	1.75913	1.72115	1.88534	2.44238	1.81276	2.11103	2.4778	2.0543	2.27601	1.72586
98	3.03166	2.88173	1.73668	2.47169	1.89088	2.55283	1.77273	2.09201	2.26018	1.88915	2.29559	1.91332	2.21582	2.01623	1.76114	2.03046	1.75366	1.93941	1.76829	1.77363	1.73423	1.89753	2.4678	1.81488	2.12662	2.52133	2.08307	2.28663	1.75345
99	3.06728	2.92931	1.75242	2.50926	1.91788	2.57128	1.78663	2.11611	2.27694	1.90144	2.32289	1.93949	2.23341	2.03921	1.76684	2.04781	1.75488	1.95579	1.78123	1.80618	1.76195	1.9106	2.49017	1.83711	2.14318	2.56399	2.0996	2.29675	1.78078
100	3.10111	2.9754	1.77838	2.56471	1.94428	2.59962	1.80339	2.13776	2.28757	1.9309	2.36084	1.96983	2.25371	2.06409	1.7984	2.07154	1.77707	1.98952	1.7978	1.83889	1.80395	1.94402	2.51906	1.86133	2.16901	2.6011	2.12163	2.3196	1.816

### Sheet: statistics
Avg. EMG Power, 0-30Hz
One-Way ANOVA
Df Sum Sq Mean Sq F value Pr(>F)
group 2 4.996 2.4980 137.7 <2e-16 ***
Residuals 84 1.524 0.0181
---
Signif. codes: 0 ‘***’ 0.001 ‘**’ 0.01 ‘*’ 0.05 ‘.’ 0.1 ‘ ’ 1
Tukey multiple comparisons of means
95% family-wise confidence level
Fit: aov(formula = emg_power ~ group, data = emg_data_plot)
$group
	diff	lwr	upr	p adj
pdx-control -0.02032856 -0.1055739 0.06491676 0.8369541
ptf-control 0.49316697 0.4079216 0.57841228 0.0000000
ptf-pdx 0.51349552 0.4305238 0.59646722 0.0000000
