## Supplementary material for "Disrupted sleep in dystonia depends on cerebellar function but not motor symptoms in mice": Figure 1 Supplement 1 - Source Data 1

### Sheet: Panel_A
mouse_id	group	true_signal
cntrl_1.1	control	864.328		One-Way Repeated Measures ANOVA
cntrl_1.2	control	875.386		ANOVA Table (type II tests)
cntrl_1.3	control	801.351
cntrl_1.4	control	865.829		Effect DFn DFd F p p<.05 ges
cntrl_2.1	control	846.385		1 group 2 33 583.888 1.76e-26 * 0.973
cntrl_2.2	control	754.211
cntrl_2.3	control	789.907		Pairwise Comparisons with Bonferroni Correction for Multiple Comparisons
cntrl_2.4	control	811.622			group1	group2	statistic	df	p	p.adj	p.adj.signif
cntrl_3.1	control	814.653
cntrl_3.2	control	739.936		true_signal	control	pdx	29.4971	11	8.01e-12	2.4e-11	****
cntrl_3.3	control	853.155		true_signal	control	ptf	44.1839	11	9.74e-14	2.92e-13	****
cntrl_3.4	control	754.732		true_signal	pdx	ptf	16.212	11	5.02e-09	1.51e-08	****
ptf_1.1	ptf	255.633
ptf_1.2	ptf	254.185
ptf_1.3	ptf	285.493
ptf_1.4	ptf	299.445
ptf_2.1	ptf	306.899
ptf_2.2	ptf	265.617
ptf_2.3	ptf	277.346
ptf_2.4	ptf	250.783
ptf_3.1	ptf	273.683
ptf_3.2	ptf	255.514
ptf_3.3	ptf	302.131
ptf_3.4	ptf	233.574
pdx_1.1	pdx	476.082
pdx_1.2	pdx	535.708
pdx_1.3	pdx	504.288
pdx_1.4	pdx	511.652
pdx_2.1	pdx	416.925
pdx_2.2	pdx	412.543
pdx_2.3	pdx	474.856
pdx_2.4	pdx	472.419
pdx_3.1	pdx	467.155
pdx_3.2	pdx	466.829
pdx_3.3	pdx	525.736
pdx_3.4	pdx	408.495
