## Supplementary material for "Disrupted sleep in dystonia depends on cerebellar function but not motor symptoms in mice": Figure 1 Supplement 2 - Source Data 1

### Sheet: Panel C-E
id	mouse_id	group	emg_power	eml	state
1	control1	control	2.46231	early	w
2	control1	control	2.28046	mid	w
3	control1	control	2.32692	late	w
4	control2	control	2.38815	early	w
5	control2	control	2.49491	mid	w
6	control2	control	2.27372	late	w
7	control3	control	2.40299	early	w
8	control3	control	2.33212	mid	w
9	control3	control	2.20954	late	w
10	control4	control	2.31995	early	w
11	control4	control	2.37566	mid	w
12	control4	control	2.33831	late	w
13	control5	control	2.31658	early	w
14	control5	control	2.21895	mid	w
15	control5	control	2.42559	late	w
16	control6	control	2.48213	early	w
17	control6	control	2.54329	mid	w
18	control6	control	2.27335	late	w
19	control7	control	2.37949	early	w
20	control7	control	2.41045	mid	w
21	control7	control	2.43641	late	w
22	control8	control	2.44366	early	w
23	control8	control	2.24909	mid	w
24	control8	control	2.38823	late	w
25	control9	control	2.41629	early	w
26	control9	control	2.24927	mid	w
27	control9	control	2.39599	late	w
28	control10	control	2.31658	early	w
29	control10	control	2.21895	mid	w
30	control10	control	2.42559	late	w
31	pdx1	pdx	2.39863	early	w
32	pdx1	pdx	2.34588	mid	w
33	pdx1	pdx	2.50316	late	w
34	pdx2	pdx	2.42559	early	w
35	pdx2	pdx	2.63111	mid	w
36	pdx2	pdx	2.02347	late	w
37	pdx3	pdx	2.49881	early	w
38	pdx3	pdx	2.56107	mid	w
39	pdx3	pdx	2.48037	late	w
40	pdx4	pdx	2.11965	early	w
41	pdx4	pdx	2.22726	mid	w
42	pdx4	pdx	2.40007	late	w
43	pdx5	pdx	2.32288	early	w
44	pdx5	pdx	2.41862	mid	w
45	pdx5	pdx	2.18782	late	w
46	pdx6	pdx	2.62467	early	w
47	pdx6	pdx	2.23036	mid	w
48	pdx6	pdx	2.41937	late	w
49	pdx7	pdx	2.65922	early	w
50	pdx7	pdx	2.27348	mid	w
51	pdx7	pdx	2.02428	late	w
52	pdx8	pdx	2.18092	early	w
53	pdx8	pdx	2.46325	mid	w
54	pdx8	pdx	2.3785	late	w
55	pdx9	pdx	2.48144	early	w
56	pdx9	pdx	2.06696	mid	w
57	pdx9	pdx	1.97602	late	w
58	pdx10	pdx	2.04917	early	w
59	pdx10	pdx	2.63246	mid	w
60	pdx10	pdx	2.31209	late	w
61	ptf1	ptf	2.8574	early	w
62	ptf1	ptf	2.89239	mid	w
63	ptf1	ptf	2.79275	late	w
64	ptf2	ptf	2.81936	early	w
65	ptf2	ptf	2.89555	mid	w
66	ptf2	ptf	2.88273	late	w
67	ptf3	ptf	3.03478	early	w
68	ptf3	ptf	2.94348	mid	w
69	ptf3	ptf	2.88005	late	w
70	ptf4	ptf	2.94018	early	w
71	ptf4	ptf	2.93333	mid	w
72	ptf4	ptf	2.79039	late	w
73	ptf5	ptf	2.80587	early	w
74	ptf5	ptf	2.93287	mid	w
75	ptf5	ptf	2.90048	late	w
76	ptf6	ptf	2.8695	early	w
77	ptf6	ptf	2.76722	mid	w
78	ptf6	ptf	2.89682	late	w
79	ptf7	ptf	2.69496	early	w
80	ptf7	ptf	2.82444	mid	w
81	ptf7	ptf	2.76866	late	w
82	ptf8	ptf	2.80092	early	w
83	ptf8	ptf	2.75356	mid	w
84	ptf8	ptf	2.89426	late	w
85	ptf9	ptf	2.74187	early	w
86	ptf9	ptf	2.91012	mid	w
87	ptf9	ptf	2.94305	late	w
88	ptf10	ptf	2.78544	early	w
89	ptf10	ptf	2.92228	mid	w
90	ptf10	ptf	2.84675	late	w
91	control1	control	1.90898	early	n
92	control1	control	1.88034	mid	n
93	control1	control	1.59271	late	n
94	control2	control	1.81294	early	n
95	control2	control	1.8958	mid	n
96	control2	control	1.72519	late	n
97	control3	control	1.91475	early	n
98	control3	control	1.68522	mid	n
99	control3	control	1.58369	late	n
100	control4	control	1.72778	early	n
101	control4	control	1.86356	mid	n
102	control4	control	1.86436	late	n
103	control5	control	1.6853	early	n
104	control5	control	1.68196	mid	n
105	control5	control	2.00935	late	n
106	control6	control	1.81599	early	n
107	control6	control	1.72891	mid	n
108	control6	control	1.77086	late	n
109	control7	control	1.66891	early	n
110	control7	control	1.80265	mid	n
111	control7	control	1.90415	late	n
112	control8	control	1.7958	early	n
113	control8	control	1.68908	mid	n
114	control8	control	1.65471	late	n
115	control9	control	1.85739	early	n
116	control9	control	1.83293	mid	n
117	control9	control	1.91469	late	n
118	control10	control	1.78475	early	n
119	control10	control	1.86984	mid	n
120	control10	control	1.76847	late	n
121	pdx1	pdx	1.52372	early	n
122	pdx1	pdx	2.01254	mid	n
123	pdx1	pdx	1.60443	late	n
124	pdx2	pdx	1.82753	early	n
125	pdx2	pdx	1.77383	mid	n
126	pdx2	pdx	1.54283	late	n
127	pdx3	pdx	1.97316	early	n
128	pdx3	pdx	1.71185	mid	n
129	pdx3	pdx	1.84126	late	n
130	pdx4	pdx	1.56165	early	n
131	pdx4	pdx	1.73127	mid	n
132	pdx4	pdx	1.7759	late	n
133	pdx5	pdx	1.84115	early	n
134	pdx5	pdx	2.01897	mid	n
135	pdx5	pdx	1.96837	late	n
136	pdx6	pdx	1.64698	early	n
137	pdx6	pdx	1.73605	mid	n
138	pdx6	pdx	1.59271	late	n
139	pdx7	pdx	1.70433	early	n
140	pdx7	pdx	1.96757	mid	n
141	pdx7	pdx	1.74928	late	n
142	pdx8	pdx	1.55964	early	n
143	pdx8	pdx	1.80014	mid	n
144	pdx8	pdx	1.59335	late	n
145	pdx9	pdx	1.86413	early	n
146	pdx9	pdx	1.68768	mid	n
147	pdx9	pdx	1.68711	late	n
148	pdx10	pdx	1.92855	early	n
149	pdx10	pdx	1.67074	mid	n
150	pdx10	pdx	1.52603	late	n
151	ptf1	ptf	2.64376	early	n
152	ptf1	ptf	2.82814	mid	n
153	ptf1	ptf	2.63589	late	n
154	ptf2	ptf	2.60092	early	n
155	ptf2	ptf	3.05687	mid	n
156	ptf2	ptf	2.96983	late	n
157	ptf3	ptf	2.54375	early	n
158	ptf3	ptf	3.11259	mid	n
159	ptf3	ptf	2.91344	late	n
160	ptf4	ptf	2.62031	early	n
161	ptf4	ptf	3.09968	mid	n
162	ptf4	ptf	2.71547	late	n
163	ptf5	ptf	2.84005	early	n
164	ptf5	ptf	2.95084	mid	n
165	ptf5	ptf	2.78062	late	n
166	ptf6	ptf	2.60636	early	n
167	ptf6	ptf	3.19193	mid	n
168	ptf6	ptf	2.76408	late	n
169	ptf7	ptf	2.78627	early	n
170	ptf7	ptf	2.99608	mid	n
171	ptf7	ptf	2.89026	late	n
172	ptf8	ptf	2.87381	early	n
173	ptf8	ptf	2.8248	mid	n
174	ptf8	ptf	2.93785	late	n
175	ptf9	ptf	2.98187	early	n
176	ptf9	ptf	3.06959	mid	n
177	ptf9	ptf	2.99856	late	n
178	ptf10	ptf	2.93654	early	n
179	ptf10	ptf	2.99934	mid	n
180	ptf10	ptf	2.74402	late	n
181	control1	control	1.91406	early	r
182	control1	control	1.71458	mid	r
183	control1	control	1.83259	late	r
184	control2	control	1.81042	early	r
185	control2	control	1.80501	mid	r
186	control2	control	1.60954	late	r
187	control3	control	1.68814	early	r
188	control3	control	1.8333	mid	r
189	control3	control	1.6173	late	r
190	control4	control	1.78231	early	r
191	control4	control	1.86965	mid	r
192	control4	control	1.68656	late	r
193	control5	control	1.57767	early	r
194	control5	control	1.80353	mid	r
195	control5	control	1.91708	late	r
196	control6	control	1.71393	early	r
197	control6	control	1.67255	mid	r
198	control6	control	1.73158	late	r
199	control7	control	1.60629	early	r
200	control7	control	1.56826	mid	r
201	control7	control	1.81903	late	r
202	control8	control	1.80338	early	r
203	control8	control	1.74837	mid	r
204	control8	control	1.78297	late	r
205	control9	control	1.80001	early	r
206	control9	control	1.73813	mid	r
207	control9	control	1.71738	late	r
208	control10	control	1.63475	early	r
209	control10	control	1.71984	mid	r
210	control10	control	1.61847	late	r
211	pdx1	pdx	1.59329	early	r
212	pdx1	pdx	1.96512	mid	r
213	pdx1	pdx	1.46863	late	r
214	pdx2	pdx	1.62938	early	r
215	pdx2	pdx	1.69131	mid	r
216	pdx2	pdx	1.57138	late	r
217	pdx3	pdx	1.53113	early	r
218	pdx3	pdx	1.59435	mid	r
219	pdx3	pdx	1.78726	late	r
220	pdx4	pdx	1.66534	early	r
221	pdx4	pdx	1.76456	mid	r
222	pdx4	pdx	1.79748	late	r
223	pdx5	pdx	1.49254	early	r
224	pdx5	pdx	1.74425	mid	r
225	pdx5	pdx	1.57428	late	r
226	pdx6	pdx	1.81099	early	r
227	pdx6	pdx	1.67415	mid	r
228	pdx6	pdx	1.47371	late	r
229	pdx7	pdx	1.89144	early	r
230	pdx7	pdx	1.64782	mid	r
231	pdx7	pdx	1.67446	late	r
232	pdx8	pdx	1.8718	early	r
233	pdx8	pdx	1.61196	mid	r
234	pdx8	pdx	1.46356	late	r
235	pdx9	pdx	1.51399	early	r
236	pdx9	pdx	2.02429	mid	r
237	pdx9	pdx	1.845	late	r
238	pdx10	pdx	1.55922	early	r
239	pdx10	pdx	1.70844	mid	r
240	pdx10	pdx	1.87428	late	r
241	ptf1	ptf	2.64934	early	r
242	ptf1	ptf	2.54594	mid	r
243	ptf1	ptf	2.72641	late	r
244	ptf2	ptf	2.80033	early	r
245	ptf2	ptf	2.64328	mid	r
246	ptf2	ptf	2.86785	late	r
247	ptf3	ptf	2.74114	early	r
248	ptf3	ptf	2.74019	mid	r
249	ptf3	ptf	2.63446	late	r
250	ptf4	ptf	2.51319	early	r
251	ptf4	ptf	2.72548	mid	r
252	ptf4	ptf	2.57308	late	r
253	ptf5	ptf	2.88866	early	r
254	ptf5	ptf	2.55206	mid	r
255	ptf5	ptf	2.6472	late	r
256	ptf6	ptf	2.60914	early	r
257	ptf6	ptf	2.56727	mid	r
258	ptf6	ptf	2.53895	late	r
259	ptf7	ptf	2.72313	early	r
260	ptf7	ptf	2.54864	mid	r
261	ptf7	ptf	2.63123	late	r
262	ptf8	ptf	2.43984	early	r
263	ptf8	ptf	2.66418	mid	r
264	ptf8	ptf	2.9271	late	r
265	ptf9	ptf	2.67234	early	r
266	ptf9	ptf	2.98165	mid	r
267	ptf9	ptf	2.82927	late	r
268	ptf10	ptf	2.81585	early	r
269	ptf10	ptf	2.69365	mid	r
270	ptf10	ptf	2.49502	late	r

### Sheet: statistics
Control Mice			state	.y.	group1	group2	statistic	df	p	p.adj	p.adj.signif
ANOVA Table (type II tests)		1	n	emg_power	early	late	0.270453	9	0.793	1	ns
		2	n	emg_power	early	mid	0.114301	9	0.912	1	ns
Effect DFn DFd F p p<.05 ges		3	n	emg_power	late	mid	-0.265641	9	0.797	1	ns
1 state 2 81 362.798 3.75e-41 * 0.900		4	r	emg_power	early	late	-0.003065	9	0.998	1	ns
2 eml 2 81 0.347 7.08e-01 0.008		5	r	emg_power	early	mid	-0.36766	9	0.722	1	ns
3 state:eml 4 81 0.341 8.50e-01 0.017		6	r	emg_power	late	mid	-0.283662	9	0.783	1	ns
		7	w	emg_power	early	late	1.16865	9	0.273	0.819	ns
		8	w	emg_power	early	mid	1.578	9	0.149	0.447	ns
		9	w	emg_power	late	mid	0.221662	9	0.83	1	ns
Pdx1 Mice			state	.y.	group1	group2	statistic	df	p	p.adj	p.adj.signif
ANOVA Table (type II tests)		1	n	emg_power	early	late	0.899026	9	0.392	1	ns
		2	n	emg_power	early	mid	-0.86415	9	0.41	1	ns
Effect DFn DFd F p p<.05 ges		3	n	emg_power	late	mid	-2.47542	9	0.035	0.106	ns
1 state 2 81 140.100 5.07e-27 * 0.776		4	r	emg_power	early	late	0.0343367	9	0.973	1	ns
2 eml 2 81 3.141 4.90e-02 * 0.072		5	r	emg_power	early	mid	-1.08736	9	0.305	0.915	ns
3 state:eml 4 81 0.269 8.97e-01 0.013		6	r	emg_power	late	mid	-1.39718	9	0.196	0.588	ns
		7	w	emg_power	early	late	1.01845	9	0.335	1	ns
		8	w	emg_power	early	mid	-0.0864071	9	0.933	1	ns
		9	w	emg_power	late	mid	-1.44124	9	0.183	0.549	ns
Ptf1a Mice			state	.y.	group1	group2	statistic	df	p	p.adj	p.adj.signif
ANOVA Table (type II tests)		1	n	emg_power	early	late	-1.64712	9	0.134	0.402	ns
		2	n	emg_power	early	mid	-3.68609	9	0.005	0.015	*
Effect DFn DFd F p p<.05 ges		3	n	emg_power	late	mid	-3.58959	9	0.006	0.018	*
1 state 2 81 22.612 1.58e-08 * 0.358		4	r	emg_power	early	late	-0.0245729	9	0.981	1	ns
2 eml 2 81 4.995 9.00e-03 * 0.110		5	r	emg_power	early	mid	0.292099	9	0.777	1	ns
3 state:eml 4 81 4.182 4.00e-03 * 0.171		6	r	emg_power	late	mid	0.386238	9	0.708	1	ns
		7	w	emg_power	early	late	-0.68243	9	0.512	1	ns
		8	w	emg_power	early	mid	-1.34396	9	0.212	0.636	ns
		9	w	emg_power	late	mid	-0.605706	9	0.56	1	ns
