## Supplementary material for "Disrupted sleep in dystonia depends on cerebellar function but not motor symptoms in mice": Figure 2 - Source Data 1

### Sheet: Panel F-I
mouse_id	group	counts_min_LD	counts_min_DD	tau_onset_hr_DD
cntrl_1	control	8.865	9.77	23.865			LD Activity Counts					DD Activity Counts
cntrl_2	control	6.379	5.242	23.572			One-Way ANOVA					One-Way ANOVA
cntrl_3	control	9.133	9.917	23.543			Df Sum Sq Mean Sq F value Pr(>F)					Df Sum Sq Mean Sq F value Pr(>F)
cntrl_4	control	5.122	3.565	23.811			group 2 271.83 135.91 57.62 6.88e-10 ***					group 2 266.88 133.44 64.13 2.35e-10 ***
cntrl_5	control	7.37475	7.1235	23.925			Residuals 24 56.61 2.36					Residuals 24 49.94 2.08
cntrl_6	control	6.878	6.24133	23.555
cntrl_7	control	7.12637	8.30967	23.2			Tukey multiple comparisons of means					Tukey multiple comparisons of means
cntrl_8	control	6.62528	7.223	23.7045			95% family-wise confidence level					95% family-wise confidence level
cntrl_9	control	6.10587	8.40106	23.6391
pdx_1	pdx	8.222	8.18	23.651			Fit: aov(formula = counts_min_LD ~ group, data = wheel_data3)					Fit: aov(formula = counts_min_DD ~ group, data = wheel_data3)
pdx_2	pdx	3.751	5.386	23.686
pdx_3	pdx	9.946	9.946	23.844			$group					$group
pdx_4	pdx	2.583	6.246	23.892			diff lwr upr p adj					diff lwr upr p adj
pdx_5	pdx	6.2645	7.4395	23.516			pdx-control -0.6137133 -2.421752 1.194325 0.6776324					pdx-control -0.2816404 -1.979782 1.416501 0.9101273
pdx_6	pdx	5.9865	5.837	24.023			ptf-control -7.0166979 -8.824736 -5.208659 0.0000000					ptf-control -6.8056469 -8.503788 -5.107506 0.0000000
pdx_7	pdx	7.30633	6.63825	23.417			ptf-pdx -6.4029846 -8.211023 -4.594946 0.0000000					ptf-pdx -6.5240065 -8.222148 -4.825865 0.0000000
pdx_8	pdx	5.53508	6.88508	23.7184
pdx_9	pdx	8.49144	6.69996	23.77
ptf_1	ptf	0.126	0.878	23.735			DD Period Length
ptf_2	ptf	0.068	0.365	23.574			One-Way ANOVA
ptf_3	ptf	0.003	0.349	24.074			Df Sum Sq Mean Sq F value Pr(>F)
ptf_4	ptf	0.005	0.128	23.772			group 2 0.1600 0.08001 2.173 0.136
ptf_5	ptf	0.099	0.629	23.772			Residuals 24 0.8836 0.03682
ptf_6	ptf	0.0356667	0.4698	24.101			Tukey multiple comparisons of means
ptf_7	ptf	0.0505	0.408933	23.745			95% family-wise confidence level
ptf_8	ptf	0.0253333	0.653	23.8928
ptf_9	ptf	0.0465	0.661	23.838			Fit: aov(formula = tau_onset_hr_DD ~ group, data = wheel_data3)
							$group
							diff lwr upr p adj
							pdx-control 0.07809206 -0.14779250 0.3039766 0.6680310
							ptf-control 0.18768889 -0.03819567 0.4135735 0.1164184
							ptf-pdx 0.10959683 -0.11628774 0.3354814 0.4579735
Siesta Period Length
mouse_id	group	avg_period
cntrl_1	control	1.52557			Siesta Period
cntrl_2	control	1.5768			One-Way ANOVA
cntrl_3	control	1.51293			Df Sum Sq Mean Sq F value Pr(>F)
cntrl_4	control	1.49558			group 2 0.6398 0.3199 222.2 3.28e-16 ***
cntrl_5	control	1.53306			Residuals 24 0.0346 0.0014
cntrl_6	control	1.50427
cntrl_7	control	1.5557			Tukey multiple comparisons of means
cntrl_8	control	1.52457			95% family-wise confidence level
cntrl_9	control	1.52818
pdx_1	pdx	1.46869			Fit: aov(formula = avg_period ~ group, data = siesta_data2)
pdx_2	pdx	1.48086
pdx_3	pdx	1.52774			$group
pdx_4	pdx	1.49977			diff lwr upr p adj
pdx_5	pdx	1.46591			pdx-control -0.03762831 -0.08229703 0.007040405 0.1102644
pdx_6	pdx	1.51428			ptf-control 0.30609846 0.26142974 0.350767173 0.0000000
pdx_7	pdx	1.48408			ptf-pdx 0.34372677 0.29905805 0.388395486 0.0000000
pdx_8	pdx	1.48809
pdx_9	pdx	1.48859
ptf_1	ptf	1.92859
ptf_2	ptf	1.88568
ptf_3	ptf	1.76094
ptf_4	ptf	1.78925
ptf_5	ptf	1.87175
ptf_6	ptf	1.84472
ptf_7	ptf	1.83087
ptf_8	ptf	1.84128
ptf_9	ptf	1.75847
