## Supplementary material for "Disrupted sleep in dystonia depends on cerebellar function but not motor symptoms in mice": Figure 3 - Source data 1

### Sheet: Panel G-I
group	mouse_id	wake_sec	rem_sec	nrem_sec	wake_min	rem_min	nrem_min
control	control1	7736	3816	1968	158.933	93.6	102.8
control	control2	7896	2208	7364	161.6	66.8	152.733		Avg. Time Awake					Avg. Time in REM					Avg. Time in NREM
control	a017	7128	1260	10236	148.8	58	169.6		One-Way ANOVA					One-Way ANOVA					One-Way ANOVA
control	a018	9576	1568	6720	180.6	63.1333	135		Df Sum Sq Mean Sq F value Pr(>F)					Df Sum Sq Mean Sq F value Pr(>F)					Df Sum Sq Mean Sq F value Pr(>F)
control	a052	8560	944	9752	172.667	52.7333	160.523		group 2 4939 2469.6 5.258 0.0121 *					group 2 787.9 394.0 4.251 0.0253 *					group 2 5741 2870.5 5.263 0.012 *
control	a053	9268	876	6988	175.46	51.6	139.467		Residuals 27 12213 469.7					Residuals 27 2409.8 92.7					Residuals 27 14182 545.4
control	a068	8700	716	8592	175	48.9333	165.2
control	a071	7984	1352	8456	163.067	59.5333	170.933		Tukey multiple comparisons of means					Tukey multiple comparisons of means					Tukey multiple comparisons of means
control	a047	9184	1168	6272	183.067	56.4667	134.533		95% family-wise confidence level					95% family-wise confidence level					95% family-wise confidence level
control	a046	7586.67	3012	6146.67	126.444	50.2	102.444
pdx1	1321	7028	1832	11244	167.133	60.5333	217.4		Fit: aov(formula = wake_min ~ group, data = sleep_counts)					Fit: aov(formula = rem_min ~ group, data = sleep_counts)					Fit: aov(formula = nrem_min ~ group, data = sleep_counts)
pdx1	1322	12384	200	5264	236.4	33.3333	141.133
pdx1	b021	11848	1240	6600	227.467	50.6667	152		$group					$group					$group
pdx1	b023	9704	1408	8796	191.733	53.4667	176.6		diff lwr upr p adj					diff lwr upr p adj					diff lwr upr p adj
pdx1	b044	11372	1236	6112	219.533	50.6	147.867		pdx1-control 29.78074 5.03581 54.52567 0.0160430					pdx1-control -11.23333244 -22.22501 -0.2416542 0.0444585					pdx1-control 26.321111 -0.343696 52.98592 0.0535285
pdx1	b046	8620	1484	9744	173.667	54.7333	192.4		ptf1a-control 26.28848 1.54355 51.03341 0.0356982					ptf1a-control -11.29999911 -22.29168 -0.3083208 0.0430301					ptf1a-control 33.227778 6.562971 59.89258 0.0124897
pdx1	b049	11100	1084	6288	215	48.0667	146.8		ptf1a-pdx1 -3.49226 -27.57721 20.59269 0.9311307					ptf1a-pdx1 -0.06666667 -10.76518 10.6318474 0.9998678					ptf1a-pdx1 6.906667 -19.046950 32.86028 0.7876940
pdx1	b050	8640	1004	9540	174	46.7333	189
pdx1	b009	11320	1368	6912	218.667	52.8	165.2
pdx1	b011	7932	1124	11008	162.2	48.7333	213.467
ptf1a	107f	8320	2244	8812	174.667	60.4	176.867
ptf1a	108f	10988	1444	7392	213.133	54.0667	160.2
ptf1a	a010	10240	1076	8636	200.667	47.9333	173.933
ptf1a	a011	9604	1688	8532	190.067	58.1333	172.2
ptf1a	a054	7676	1512	10368	172.933	55.2	202.8
ptf1a	a055	7540	1120	10760	170.744	48.6667	209.333
ptf1a	a062	10920	840	7512	212	44	165.2
ptf1a	a069	7648	1292	10776	172.467	51.5333	209.6
ptf1a	a089	11124	860	8336	215.4	44.3333	173.933
ptf1a	a090	11928	284	8092	228.8	34.7333	166.867
