## Supplementary material for "Disrupted sleep in dystonia depends on cerebellar function but not motor symptoms in mice": Figure 4 - Source data 1

### Sheet: Panel C-H
mouse_id	group	wake_number	rem_number	nrem_number	wake_avg_sec	rem_avg_sec	nrem_avg_sec
control1	control	1863	766	489	20.96	146.76	8.88
control2	control	1820	687	1494	23.2	66.92	30.2		Avg. Number of Wake Bouts					Avg. Number of REM Bouts							Avg. Number of NREM Bouts
a017	control	1782	446	2171	31.28	70	62.04		One-Way ANOVA					One-Way ANOVA							One-Way ANOVA
a018	control	1753	527	1185	19.44	68.16	21.32		Df Sum Sq Mean Sq F value Pr(>F)					Df Sum Sq Mean Sq F value Pr(>F)							Df Sum Sq Mean Sq F value Pr(>F)
a052	control	1431	321	2043	58.6	52.44	112.08		group 2 214484 107242 0.533 0.593					group 2 195058 97529 6.094 0.00675 **							group 2 2310589 1155295 5.966 0.00737 **
a053	control	2272	242	1445	26.4	54.4	46.4		Residuals 27 5228777 201107					Residuals 27 416101 16004							Residuals 27 5034456 193633
a068	control	2061	244	1784	30.4	51.12	106.04
a071	control	1889	431	1762	27.04	54.08	67.64							Tukey multiple comparisons of means							Tukey multiple comparisons of means
a047	control	2210	383	1262	47.36	44.92	76.48							95% family-wise confidence level							95% family-wise confidence level
a046	control	1821	633	1616	33.51	106.84	72.06
n1321	pdx1	1245	381	2764	71	76.32	110.2							Fit: aov(formula = rem_number ~ group, data = latency_sleepwaking_data)							Fit: aov(formula = nrem_number ~ group, data = latency_sleepwaking_data)
n1322	pdx1	2512	118	1360	81.48	40	32.92
b021	pdx1	2605	255	1660	115	56.72	54.08							$group							$group
b023	pdx1	1967	345	2181	119.8	54.12	99.92							diff lwr upr p adj							diff lwr upr p adj
b044	pdx1	2632	208	1602	189.52	51.48	107.24							pdx1-control -176.3667 -320.8028 -31.93053 0.0144769							pdx1-control 504.5 2.096119 1006.904 0.0489032
b046	pdx1	1755	321	2333	92.68	57.08	102.56							ptf1a-control -178.1667 -322.6028 -33.73053 0.0134540							ptf1a-control 676.2 173.796119 1178.604 0.0068573
b049	pdx1	2221	271	1626	77.08	37.84	41.92							ptf1a-pdx1 -1.8000 -142.3838 138.78382 0.9994421							ptf1a-pdx1 171.7 -317.304030 660.704 0.6620626
b050	pdx1	1242	251	2180	86.4	66.92	56.44
b009	pdx1	2777	327	1781	87.08	54.72	47.36
b011	pdx1	1976	256	2708	111.72	51.08	152.88
n107f	ptf1a	1774	461	2143	51.36	74.8	43		Avg. Length of Wake Bouts					Avg. Length of REM Bouts							Avg. Length of NREM Bouts
n108f	ptf1a	2573	311	1832	96.4	96.28	62.12		One-Way ANOVA					One-Way ANOVA							One-Way ANOVA
a010	ptf1a	2118	231	2158	140.24	63.28	116.72		Df Sum Sq Mean Sq F value Pr(>F)					Df Sum Sq Mean Sq F value Pr(>F)							Df Sum Sq Mean Sq F value Pr(>F)
a011	ptf1a	2380	372	2100	68.6	64.92	61.8		group 2 28304 14152 17.9 1.29e-05 ***					group 2 1496 747.9 1.94 0.164							group 2 3679 1840 1.528 0.236
a054	ptf1a	1875	328	2474	99.6	65.6	131.2		Residuals 27 20558 791					Residuals 27 10021 385.4							Residuals 27 31305 1204
a055	ptf1a	1592	255	2654	73.2	65.6	107.6
a062	ptf1a	2104	198	1852	89.52	64.6	63.12		Tukey multiple comparisons of means
a069	ptf1a	1453	273	2662	64.8	58.72	87.6		95% family-wise confidence level
a089	ptf1a	1898	190	2042	132.44	86	98.08
a090	ptf1a	2958	96	1995	125.56	71	82.56		Fit: aov(formula = wake_avg_sec ~ group, data = sleep_bouts)
									$group
									diff lwr upr p adj
									pdx1-control 71.54489 39.44043 103.64935 0.0000238
									ptf1a-control 62.54089 30.43643 94.64535 0.0001471
									ptf1a-pdx1 -9.00400 -40.25219 22.24419 0.7563079

### Sheet: Panel I-J
mouse_id	group	nrem_latency_min	rem_latency_min
control1	control	118.4	12
control2	control	11.9333	33.6667			NREM Latency
a017	control	0.266667	12.9333			One-Way ANOVA
a018	control	54.8	40.2			Df Sum Sq Mean Sq F value Pr(>F)
a052	control	47.4	52.1333			group 2 2816 1407.8 1.705 0.202
a053	control	85.1333	17.5333			Residuals 27 21472 825.8
a068	control	7.6	36.7333
a071	control	44.8	19
a047	control	60.9333	34.1333			REM Latency
a046	control	73.0333	21			One-Way ANOVA
n1321	pdx1	32.2667	54.1333			Df Sum Sq Mean Sq F value Pr(>F)
n1322	pdx1	57.0667	68.0667			group 2 14135 7067 12.72 0.00014 ***
b021	pdx1	20.1333	87.6667			Residuals 27 14442 555
b023	pdx1	25.0667	93.7333
b044	pdx1	62.2	44.9333			Tukey multiple comparisons of means
b046	pdx1	27.9333	61.8			95% family-wise confidence level
b049	pdx1	24.4	44.2
b050	pdx1	59.1333	89			Fit: aov(formula = rem_latency_min ~ group, data = latency_sleepwaking_data)
b009	pdx1	3.53333	85.6
b011	pdx1	0.666667	133.067			$group
n107f	ptf1a	22.6	57.8667			diff lwr upr p adj
n108f	ptf1a	10.8	49.1333			pdx1-control 47.5162963 20.60767 74.42492 0.0004811
a010	ptf1a	67.1333	47.8			ptf1a-control 47.9229630 21.01434 74.83159 0.0004362
a011	ptf1a	1.6	72.8			ptf1a-pdx1 0.4066667 -25.78426 26.59760 0.9991796
a054	ptf1a	2.93333	80.8
a055	ptf1a	4.73333	96.2
a062	ptf1a	38.5333	50
a069	ptf1a	30.0667	82.6667
a089	ptf1a	59.8667	125.467
a090	ptf1a	1.93333	103.533
		cntrl	50.43
		ptf	24.02
		pdx	31.24
